# Structural basis of QueC-family protein function in qatABCD anti-phage defense

**DOI:** 10.1101/2025.09.03.674047

**Authors:** Angela Gao, Douglas R. Wassarman, Philip J. Kranzusch

**Author notes:** These authors contributed equally to this work (Angela Gao, Douglas R. Wassarman).

## Abstract

QueC proteins are nucleoside biosynthesis enzymes required for production of the 7-deazaguanine derivative queuosine. Recently, QueC-family proteins were also shown to catalyze a deazaguanylation protein-nucleobase conjugation reaction in type IV CBASS bacterial anti-phage defense. Here we determine the structural basis of QueC-family protein function in a distinct bacterial immunity system named qatABCD. We demonstrate that the QueC-family protein QatC forms a specific complex with the immunity protein QatB and that this complex is minimally required for qatABCD defense. Crystal structures of the QatBC complex enable direct comparison of qatABCD and type IV CBASS defense and support a shared role for QueC-family proteins in targeting protein substrates for N-terminal modification. We show that the QatB unstructured N-terminus and N-terminal glycine motif are essential for qatABCD defense *in vivo*, suggesting a modification occurs analogous to CBASS deazaguanylation. These findings highlight broad roles of QueC proteins beyond nucleoside biosynthesis and suggest that adaptation of QueC-like proteins for specialized biochemical functions is a common strategy in bacterial anti-phage immunity.
