## Supplementary Table 1 for "Structural basis of QueC-family protein function in qatABCD anti-phage defense"

### Sheet: Sheet1
Operon type	Organism	QueC accession number	Reference database
qatABCD	Pseudomonas aeruginosa	WP_003160498.1	RefSeq
qatABCD	Escherichia coli	WP_038416547.1	RefSeq
type IV CBASS	Rhizobiales sp.	2624355116	IMG
type IV CBASS	Bacillus subtilis	2690214061	IMG
queCDEF	Bacillus subtilis	WP_003245417.1	RefSeq
