## Supplementary Table 2 for "Structural basis of QueC-family protein function in qatABCD anti-phage defense"

### Sheet: Sheet1
Supplemental Table S2 | Crystallographic statistics
Structure	QatB-QatC apo	QatB-QatC ATP
PDB accession	9Y01	9Y02
Wavelength	0.919901	0.9792
Resolution range	34.25 - 1.307 (1.32 - 1.31)	67.05 - 1.73 (1.75 - 1.73)
Space group	P 21 21 21	P 21 21 21
Unit cell	70.871 74.59 133.57 90 90 90	70.622 74.249 134.094 90 90 90
Total reflections	1150058 (33860)	1190710 (42668)
Unique reflections	134772 (4405)	88438 (3376)
Multiplicity	8.5 (7.7)	13.5 (12.6)
Completeness (%)	76.40 (0.29)	99.73 (99.29)
Mean I/sigma(I)	10.43 (1.08)	8.82 (0.85)
Wilson B-factor	15.27	22.55
R-merge	0.082 (2.069)	0.2209 (3.598)
R-meas	0.08731 (2.221)	0.2295 (3.75)
R-pim	0.02965 (0.7979)	0.0615 (1.038)
CC1/2	0.999 (0.303)	0.993 (0.368)
CC*	1 (0.682)	0.998 (0.734)
Reflections used in refinement	130806 (15)	74102 (2787)
Reflections used for R-free	6428 (3)	3665 (134)
R-work	0.1856 (0.3458)	0.1812 (0.2642)
R-free	0.2071 (0.0910)	0.2115 (0.3158)
Number of non-hydrogen atoms	5527	5510
macromolecules	4921	4885
ligands	1	33
solvent	605	592
Protein residues	643	638
Nucleic acid bases	0	0
RMS(bonds)	0.009	0.006
RMS(angles)	1.06	0.93
Ramachandran favored (%)	98.26	97.92
Ramachandran allowed (%)	1.74	2.08
Ramachandran outliers (%)	0	0
Rotamer outliers (%)	0.76	0.58
Clashscore	2.25	4.26
Average B-factor	26.33	31.22
macromolecules	25.4	30.34
ligands	22.14	28.14
solvent	33.95	38.67
